# The evolutionary history of the ancient weevil family Belidae (Coleoptera: Curculionoidea) reveals the marks of Gondwana breakup and major floristic turnovers, including the rise of angiosperms

**DOI:** 10.1101/2024.03.12.584611

**Authors:** Xuankun Li, Adriana E. Marvaldi, Rolf G. Oberprieler, Dave Clarke, Brian D. Farrell, Andrea Sequeira, M. Silvia Ferrer, Charles O’Brien, Shayla Salzman, Seunggwan Shin, William Tang, Duane D. McKenna

## Abstract

The rise of angiosperms to ecological dominance and the breakup of Gondwana during the Mesozoic marked major transitions in the evolutionary history of insect-plant interactions. To elucidate how contemporary trophic interactions were influenced by host plant shifts and palaeogeographical events, we integrated molecular data with information from the fossil record to construct a timetree for ancient phytophagous weevils of the beetle family Belidae. Our analyses indicate that crown-group Belidae originated approximately 138 Ma ago in Gondwana, associated with Pinopsida (conifer) host plants, with larvae likely developing in dead/decaying branches. Belids tracked their host plants as major plate movements occurred during Gondwana’s breakup, surviving on distant, disjunct landmasses. Some belids shifted to Angiospermae and Cycadopsida when and where conifers declined, evolving new trophic interactions, including brood-pollination mutualisms with cycads and associations with achlorophyllous parasitic angiosperms. Extant radiations of belids in the genera *Rhinotia* (Australian region) and *Proterhinus* (Hawaiian Islands) have relatively recent origins.
