## Supplemental Table 1 for "The evolutionary history of the ancient weevil family Belidae (Coleoptera: Curculionoidea) reveals the marks of Gondwana breakup and major floristic turnovers, including the rise of angiosperms"

### Sheet: Sheet1
Sample ID	Order	Superfamily	Family	Subfamily	Tribe	Subtribe	Genus	Species	Data type	No. of loci	CO1	16S	18S	28S	Data source (AHE)	Host plant group coding	Host plant organ coding new	Distribution coding new
DDM2125	Coleoptera	Chrysomeloidea	Orsodacnidae	Orsodacninae	-	-	Orsodacne	Orsodacne cerasi	AHE	346	KX087325	AJ781560	AJ781623	FJ867697	Shin et al. (2018); Haddad et al. (2018)	-	-	-
DDM2511	Coleoptera	Chrysomeloidea	Chrysomelidae	Galerucinae	Luperini	-	Diabrotica	Diabrotica undecimpunctata	AHE	344	HQ984189	AY533629	AJ781618	AY243738	Shin et al. (2018); Haddad et al. (2018)	-	-	-
DDM2640	Coleoptera	Curculionoidea	Nemonychidae	Rhinorhynchinae	Mecomacerini	-	Bunyaeus	Bunyaeus montheithi	AHE	344	-	-	-	-	Shin et al. (2018)	-	-	-
DDM2861	Coleoptera	Curculionoidea	Nemonychidae	Rhinorhynchinae	Mecomacerini	-	Rhynchitomacerinus	Rhynchitomacerinus kuscheli	AHE	377	FJ867805	-	AJ850034	FJ867708	Shin et al. (2018); Haddad et al. (2018)	-	-	-
DDM2579	Coleoptera	Curculionoidea	Anthribidae	Urodontinae	-	-	Urodontus	Urodontus mesemoides	AHE	291	FJ867818	KF016337	FJ867802	FJ867725	Shin et al. (2018)	-	-	-
DDM2573	Coleoptera	Curculionoidea	Anthribidae	Anthribinae	Ecelonerini	-	Dendropemon	Dendropemon albopictus	AHE	320	-	-	-	-	Shin et al. (2018)	-	-	-
DDM2607	Coleoptera	Curculionoidea	Anthribidae	Anthribinae	Araecerini	-	Araecerus	Araecerus sp	AHE	276	KM446808	KF016281	-	AY424406/KF016416	Shin et al. (2018)	-	-	-
DDM2538	Coleoptera	Curculionoidea	Cimberididae	Cimberidinae	Cimberidini	-	Cimberis	Cimberis pilosa	AHE	375	FJ867848	-	FJ867746	FJ867673	Shin et al. (2018)	Pinopsida	strobili	-
SRR2083621	Coleoptera	Curculionoidea	Belidae	Belinae	Agnesiotidini	-	Agnesiotis	Agnesiotis pilosula	Transcriptome + Sanger	132	PP832954	PP840375	PP840351	PP840364	Centre for Molecular Biodiversity Research (ZMB)	Pinopsida	branches	Australian region
DDM4269	Coleoptera	Curculionoidea	Belidae	Belinae	Agnesiotidini	-	Dicordylus	Dicordylus binotatus	AHE + Sanger	278	MN346191	-	-	-	Present study	Pinopsida	branches	Neotropical region
DDM4243c	Coleoptera	Curculionoidea	Belidae	Belinae	Belini	-	Homalocerus	Homalocerus lyciformis	AHE	13	-	-	-	-	Present study	Polypodiopsida	branches	Neotropical region
DDM0115	Coleoptera	Curculionoidea	Belidae	Belinae	Belini	-	Isacantha	Isacantha dermestiventris	AHE	342	-	-	FJ867767	FJ867688	Present study	Angiospermae	branches	Australian region
DDM4465	Coleoptera	Curculionoidea	Belidae	Belinae	Belini	-	Isacanthodes	Isacanthodes sp.1	AHE + Sanger	327	-	-	-	-	Present study	Pinopsida	branches	Australian region
DDM4826	Coleoptera	Curculionoidea	Belidae	Belinae	Belini	-	Araiobelus	Araiobelus sp.1	AHE + Sanger	289	COAS982-12	PP840376	PP840352	PP840365	Present study	Angiospermae	branches	Australian region
DDM6231	Coleoptera	Curculionoidea	Belidae	Belinae	Belini	-	Rhinotia	Rhinotia haemoptera	AHE + Sanger	256	-	AJ495455	AJ496337	-	Present study	Angiospermae	branches	Australian region
DDM6236	Coleoptera	Curculionoidea	Belidae	Belinae	Belini	-	Rhinotia	Rhinotia phoenicoptera	AHE	290	-	-	-	-	Present study	Angiospermae	branches	Australian region
DDM4824	Coleoptera	Curculionoidea	Belidae	Belinae	Belini	-	Rhinotia	Rhinotia lineata	AHE	266	-	-	-	-	Present study	Angiospermae	branches	Australian region
-	Coleoptera	Curculionoidea	Belidae	Belinae	Belini	-	Rhinotia	Rhinotia cf. suturalis	Sanger	2	-	-	FJ000535	FJ000459	-	Angiospermae	branches	Australian region
-	Coleoptera	Curculionoidea	Belidae	Belinae	Belini	-	Rhinotiodes	Rhinotiodes spinipennis	Sanger	2	-	-	FJ000536	FJ000460	-	?	branches	Australian region
-	Coleoptera	Curculionoidea	Belidae	Belinae	Belini	-	Trichophthalmus	Trichophthalmus miltomerus	Sanger	4	-	PP840377	PP840353	PP840366	-	Polypodiopsida	branches	Neotropical region
-	Coleoptera	Curculionoidea	Belidae	Belinae	Pachyurini	-	Rhicnobelus	Rhicnobelus metallicus	Sanger	4	PP832953	PP840374	PP840350	PP840363	-	Pinopsida	branches	Australian region
DDM0114	Coleoptera	Curculionoidea	Belidae	Belinae	Pachyurini	-	Apagobelus	Apagobelus brevirostris	AHE + Sanger	369	-	-	PP840348	PP840361	Present study	Pinopsida	strobili & branches	Australian region
DDM0120	Coleoptera	Curculionoidea	Belidae	Belinae	Pachyurini	-	Basiliobelus	Basiliobelus flavovittatus	AHE + Sanger	355	-	-	FJ867739	FJ867665	Present study	Pinopsida	strobili	Australian region
DDM0125	Coleoptera	Curculionoidea	Belidae	Belinae	Pachyurini	-	Basiliobelus	Basiliobelus lepidus	AHE + Sanger	26	-	-	PP840349	PP840362	Present study	Pinopsida	strobili	Australian region
DDM6016	Coleoptera	Curculionoidea	Belidae	Oxycoryninae	Aglycyderini	-	Aglycyderes	Aglycyderes setifer	AHE	270	-	-	-	-	Present study	Angiospermae	branches	Palearctic + Ethiopian regions
DDM0535	Coleoptera	Curculionoidea	Belidae	Oxycoryninae	Aglycyderini	-	Aralius	Aralius sp.1	AHE	283	-	-	FJ867733	-	Present study	Angiospermae	branches	Australian region
DDM6189	Coleoptera	Curculionoidea	Belidae	Oxycoryninae	Aglycyderini	-	Proterhinus	Proterhinus sp.1	AHE	301	-	-	-	-	Present study	Angiospermae	branches	Tropical Pacific islands
-	Coleoptera	Curculionoidea	Belidae	Oxycoryninae	Archicorynini	-	Archicorynus	Archicorynus kuscheli	Sanger	4	PP832961	PP840386	PP840360	PP840373	-	?	branches	Neotropical region
-	Coleoptera	Curculionoidea	Belidae	Oxycoryninae	Metrioxenini	Metrioxenina	Metrioxena	Metrioxena sp.1	Sanger	2	-	-	FJ000537	FJ000461	-	Angiospermae	branches	Oriental region
-	Coleoptera	Curculionoidea	Belidae	Oxycoryninae	Metrioxenini	Metrioxenina	Metrioxena	Metrioxena sp.2	Sanger	3	PP832955	-	FJ000538	FJ000462	-	Angiospermae	branches	Oriental region
DDM2555	Coleoptera	Curculionoidea	Belidae	Oxycoryninae	Oxycorynini	Oxycorynina	Hydnorobius	Hydnorobius hydnorae	AHE + Sanger	222	PP832958	PP840382	PP840356	PP840369	Shin et al. (2018)	Angiospermae	flower and fruit	Neotropical region
-	Coleoptera	Curculionoidea	Belidae	Oxycoryninae	Oxycorynini	Oxycorynina	Hydnorobius	Hydnorobius helleri	Sanger	4	PP832959	PP840383	PP840357	PP840370	-	Angiospermae	flower and fruit	Neotropical region
-	Coleoptera	Curculionoidea	Belidae	Oxycoryninae	Oxycorynini	Oxycorynina	Hydnorobius	Hydnorobius parvulus	Sanger	3	-	PP840384	PP840358	PP840371	-	Angiospermae	flower and fruit	Neotropical region
D0084	Coleoptera	Curculionoidea	Belidae	Oxycoryninae	Oxycorynini	Allocorynina	Notorhopalotria	Notorhopalotria montgomeryensis	AHE + Sanger	372	-	-	-	-	Present study	Cycadopsida	strobili	Neotropical region
SMS160	Coleoptera	Curculionoidea	Belidae	Oxycoryninae	Oxycorynini	Allocorynina	Notorhopalotria	Notorhopalotria panamensis	AHE + Sanger	254	-	-	-	-	Present study	Cycadopsida	strobili	Neotropical region
-	Coleoptera	Curculionoidea	Belidae	Oxycoryninae	Oxycorynini	Oxycorynina	Oxycorynus	Oxycorynus missionis	Sanger	2	-	PP840381	PP840355	-	-	Angiospermae	flower and fruit	Neotropical region
DDM6381	Coleoptera	Curculionoidea	Belidae	Oxycoryninae	Oxycorynini	Oxycraspedina	Oxycraspedus	Oxycraspedus cribricollis	AHE + Sanger	359	FJ867811	PP840378	FJ867778	FJ867698	Present study	Pinopsida	strobili	Neotropical region
DDM0117	Coleoptera	Curculionoidea	Belidae	Oxycoryninae	Oxycorynini	Oxycraspedina	Oxycraspedus	Oxycraspedus minutus	AHE + Sanger	330	PP832957	PP840380	PP840354	PP840368	Present study	Pinopsida	strobili	Neotropical region
-	Coleoptera	Curculionoidea	Belidae	Oxycoryninae	Oxycorynini	Oxycraspedina	Oxycraspedus	Oxycraspedus cornutus	Sanger	4	PP832956	PP840379	AF260068	PP840367	-	Pinopsida	strobili	Neotropical region
A120	Coleoptera	Curculionoidea	Belidae	Oxycoryninae	Oxycorynini	Allocorynina	Parallocorynus	Parallocorynus bicolor	AHE + Sanger	361	-	MF990683	-	-	Present study	Cycadopsida	strobili	Neotropical region
D0179	Coleoptera	Curculionoidea	Belidae	Oxycoryninae	Oxycorynini	Allocorynina	Parallocorynus	Parallocorynus salasae	AHE + Sanger	366	-	-	-	-	Present study	Cycadopsida	strobili	Neotropical region
D0213	Coleoptera	Curculionoidea	Belidae	Oxycoryninae	Oxycorynini	Allocorynina	Protocorynus	Protocorynus bontai	AHE + Sanger	364	-	-	-	-	Present study	Cycadopsida	strobili	Neotropical region
D0027	Coleoptera	Curculionoidea	Belidae	Oxycoryninae	Oxycorynini	Allocorynina	Rhopalotria	Rhopalotria calonjei	AHE + Sanger	356	-	MF990638	-	-	Present study	Cycadopsida	strobili	Neotropical region
D0102	Coleoptera	Curculionoidea	Belidae	Oxycoryninae	Oxycorynini	Allocorynina	Rhopalotria	Rhopalotria dimidiata	AHE + Sanger	361	-	MF990661	-	-	Present study	Cycadopsida	strobili	Neotropical region
-	Coleoptera	Curculionoidea	Belidae	Oxycoryninae	Oxycorynini	Allocorynina	Rhopalotria	Rhopalotria mollis	Sanger	3	-	MF990666	KP419268	KP419621	-	Cycadopsida	strobili	Neotropical region
-	Coleoptera	Curculionoidea	Belidae	Oxycoryninae	Oxycorynini	Allocorynina	Rhopalotria	Rhopalotria slossoni	Sanger	4	PP832960	PP840385	PP840359	PP840372	-	Cycadopsida	strobili	Neotropical region
