## Supplemental Table 2 for "The evolutionary history of the ancient weevil family Belidae (Coleoptera: Curculionoidea) reveals the marks of Gondwana breakup and major floristic turnovers, including the rise of angiosperms"

### Sheet: Sheet1
node_label	Notes	Concatenated ML tree	Coalescence approach	Gene concordance factors (gCF)				Quartet Sampling Scores			Host plant group				Host plant organ
		SH-aLRT/UFBS	Astral Supports	gCF	gDF1	gDF2	gDFP	qc	qd	qi	Angiospermae	Cycadopsida	Pinopsida	Polypodiopsida	branches	strobili	flower and fruit
QS1		100/100	1	75.5	4.32	2.88	17.29	0.917857	0	0.98	0	1	0	0	0	1	0
QS2		100/100	1	39.88	10.4	22.25	27.46	-0.0391012	0.90411	0.92	0	1	0	0	0	1	0
QS3		100/99	1	78.4	2.78	3.7	15.12	0.134738	0.47619	0.89	0	1	0	0	0	1	0
QS4		98/75	0.67	100	0	0	0	-0.0979258	0.538462	0.708333	0	1	0	0	0	1	0
QS5		100/100	0.53	50	25	25	0	0.116415	0	0.779412	0	1	0	0	0	1	0
QS6		100/100	1	86.38	1.88	0	11.74	0.896443	1	0.98	0	1	0	0	0	1	0
QS7		100/100	1	58.58	5.62	10.65	25.15	0.0302557	0	0.98	0	1	0	0	0	1	0
QS8	Allocorynina	98.6/94	-	50	0	0	50	0.843509	0	0.88	0.036	0.945	0.014	0.005	0.05	0.945	0.005
QS9	Allocorynina + Archicorynini	99.6/92	1	0	0	25	75	-0.0277323	0.869565	0.6	0.553	0.327	0.102	0.018	0.726	0.242	0.032
QS10	Allocorynina + Archicorynini + Oxycorynina	100/84	1	17.43	2.29	4.13	76.15	0.0113538	0.863636	0.72	0.766	0.095	0.135	0.004	0.774	0.181	0.045
QS11	Oxycoryninae	100/100	1	18.02	3.7	2.47	75.8	0.179779	0.8125	0.88	0.757	0.032	0.211	0	0.856	0.132	0.012
QS12	Belinae	100/100	1	22.81	4.69	2.81	69.69	0.277324	0.538462	0.85	0.193	0.007	0.792	0.008	0.988	0.011	0.001
QS13	Pachyurini + Belini	100/100	1	24.75	11.22	11.55	52.48	0.106835	0.685714	0.77	0.198	0.007	0.782	0.013	0.987	0.013	0
QS14	Pachyurini	100/100	0.95	50	0	0	50	0.827576	0.666667	0.77	0.019	0.003	0.975	0.003	0.938	0.058	0.004
QS15		100/100	0.86	33.33	33.33	0	33.33	0.88809	0	0.905405	0.001	0	0.999	0	0.249	0.751	0
QS16		100/100	1	94.12	5.88	0	0	1	NA	0.904762	0	0	1	0	0	1	0
QS17	Belini	100/100	0.94	25	0	0	75	0.305476	0.952381	0.79	0.647	0.013	0.193	0.147	1	0	0
QS18		69/65	-	33.33	33.33	0	33.33	0.147963	0.642857	0.68	0.934	0.001	0.049	0.016	1	0	0
QS19		100/92	-	12.32	17.39	15.58	54.71	0.100747	0.923077	0.89	0.938	0	0.048	0.014	1	0	0
QS20		80.4/66	-	11.59	9.87	15.45	63.09	-0.00493142	0.949153	0.83	0.977	0	0.01	0.013	1	0	0
QS21		85.1/64	-	0	8.33	8.33	83.33	-0.189396	0.888889	0.358025	0.973	0	0.006	0.021	1	0	0
QS22		74/88	-	NA	NA	NA	NA	NA	NA	NA	0.989	0	0.003	0.008	1	0	0
QS23		65.6/83	-	0	100	0	0	-0.0817042	0.666667	0.103448	0.999	0	0.001	0	1	0	0
QS24		100/73	-	0	0	0	100	NA	NA	NA	1	0	0	0	1	0	0
QS25		0/53	-	NA	NA	NA	NA	NA	NA	NA	1	0	0	0	1	0	0
QS26	Agnesiotidini	100/100	1	75	1.19	0	23.81	0.709284	0	0.98	0.026	0.002	0.97	0.002	0.995	0.002	0.003
QS27	Belidae	100/100	1	17.62	2.44	5.96	73.98	0.485621	0.666667	0.88	0.431	0.032	0.528	0.009	0.872	0.112	0.016
QS28	Cimberis + Belidae	99.1/97	0.59	7.28	8.96	5.88	77.87	0.200867	1	0.88	0.352	0.061	0.552	0.035	0.719	0.235	0.046
QS29		100/100	-	28.42	3.51	7.72	60.35	0.844897	0	0.89	-	-	-	-	-	-	-
QS30		100/100	1	17.45	5.54	5.82	71.19	0.471309	0.352941	0.88	-	-	-	-	-	-	-
QS31		100/100	0.99	19.76	10.67	13.44	56.13	0.757752	0.333333	0.94	-	-	-	-	-	-	-
QS32		100/100	1	52.05	9.94	6.43	31.58	1	NA	1	-	-	-	-	-	-	-
QS33		100/100	1	66.22	2.7	2.7	28.38	1	NA	1	-	-	-	-	-	-	-
QS34	Aglycyderini + Metrioxenini + Oxycraspedina	90.3/49	-	12.75	11.3	9.57	66.38	0.0210763	0.888889	0.63	0.779	0.021	0.199	0.001	0.865	0.126	0.009
QS35	Aglycyderini + Metrioxenini	60.6/40	1	0	0	0	100	-0.0443392	1	0.57	0.954	0.009	0.035	0.002	0.968	0.03	0.002
QS36	Aglycyderini	87.1/99	-	0	100	0	0	-0.12344	0.4	0.62069	0.987	0.005	0.007	0.001	0.996	0.004	0
QS37		100/100	0.33	55.62	7.87	13.48	23.03	1	NA	1	0.998	0	0.002	0	0.999	0.001	0
QS38	Metrioxenini	100/100	0.67	100	0	0	0	1	NA	0.79661	1	0	0	0	1	0	0
QS39	Oxycraspedina	100/100	1	66.67	0	0	33.33	0.787341	0	0.89	0.003	0	0.997	0	0.002	0.997	0.001
QS40		62.8/40	-	25	25	25	25	0.194076	0.6	0.710526	0	0	1	0	0	1	0
QS41	Oxycraspedina	99.9/100	0.87	100	0	0	0	0.346899	0.857143	0.58	0.992	0	0.005	0.003	0.014	0.002	0.984
QS42		53.8/62	0.87	100	0	0	0	0.147153	0.4	0.569444	0.997	0	0.002	0.001	0.002	0	0.998
QS43		100/100	0.95	100	0	0	0	0.799378	0	0.864865	1	0	0	0	0	0	1
