## Supplemental Table 3 for "The evolutionary history of the ancient weevil family Belidae (Coleoptera: Curculionoidea) reveals the marks of Gondwana breakup and major floristic turnovers, including the rise of angiosperms"

### Sheet: Sheet1
		LnL	numparams	AIC	deltaAIC	rel_likes_AIC	AIC_wt	ntips	AICc	deltaAICc	rel_likes_AICc	AICc_wt
DEC	M0	-41.5	2	87	6.6	0.0368832	0.0312238	38	87.3429	6.6	0.0368832	0.0312238
DIVALIKE	M0	-38.2	2	80.4	0	1	0.84656	38	80.7429	0	1	0.84656
BAYAREALIKE	M0	-67.43	2	138.86	58.46	2.02103e-13	1.71092e-13	38	139.203	58.46	2.02103e-13	1.71092e-13
DEC	M1	-42.36	2	88.72	8.32	0.0156076	0.0132127	38	89.0629	8.32	0.0156076	0.0132127
DIVALIKE	M1	-40.25	2	84.5	4.1	0.128735	0.108982	38	84.8429	4.1	0.128735	0.108982
BAYAREALIKE	M1	-48.8	2	101.6	21.2	2.4916e-05	2.10929e-05	38	101.943	21.2	2.4916e-05	2.10929e-05

### Sheet: Sheet2
M0-AICc	LnL	numparams	d	e	j	AICc	AICc_wt
DEC	-35.7	2	0.0007	1e-12	0	75.73	0.0061
DEC+J	-30.23	3	0.0002	1e-12	0.018	67.16	0.45
DIVALIKE	-33.48	2	0.0009	1e-12	0	71.3	0.056
DIVALIKE+J
BAYAREALIKE	-67.6	2	0.01	0.01	0	139.5	8.5e-17
BAYAREALIKE+J	-32.49	3	0.0001	1e-07	0.025	71.68	0.046
M1-AICc	LnL	numparams	d	e	j	AICc	AICc_wt
DEC	-35.33	2	0.0064	1e-12	0	74.99	0.0074
DEC+J	-30.09	3	0.0017	1e-12	0.16	66.88	0.43
DIVALIKE	-33.68	2	0.008	1e-12	0	71.7	0.038
DIVALIKE+J	-30.01	3	0.0022	1e-12	0.16	66.73	0.46
BAYAREALIKE	-45.73	2	0.0085	0.0057	0	95.8	2.2e-07
BAYAREALIKE+J	-31.88	3	0.0012	1e-07	0.18	70.47	0.071
