## Supplemental Table 4 for "The evolutionary history of the ancient weevil family Belidae (Coleoptera: Curculionoidea) reveals the marks of Gondwana breakup and major floristic turnovers, including the rise of angiosperms"

### Sheet: Sheet1
Matrix	Number of taxa	Number of taxa with only Sanger data	Number of nucleotide	Conserved sites	Variable sites	Parsimony-informative sites	singleton sites	GC content	Completeness score	Missing data (%)
33t423g	33	0	97334	54663	42669	37154	5515	42.7	0.681529	31.8471
33t424g	33	0	107199	54664	52533	45046	7487	42.6	0.666939	33.3061
46t423g	46	13	97334	54562	42771	37265	5506	42.9	0.495354	50.4646
46t424g	46	13	107199	54563	52635	45157	7478	42.7	0.484296	51.5704
46t50g	46	13	15404	9199	6204	5344	860	43.8	0.578035	42.1965
